# mTOR signaling governs the formation of epithelial apical projection via S6K1-RhoA and aPKC-Lgl2 axes

**DOI:** 10.1101/2024.12.08.627438

**Authors:** Sumit Sen, Prithwish Ghosh, Sudipta Mukherjee, Shreedha Prabhu, Ginni Khurana, Clyde Savio Pinto, Kirti Gupta, Ravindra Venkatramani, Mahendra Sonawane

**Affiliations:** Department of Biological Sciences, Tata Institute of Fundamental Research, Mumbai, India; Department of Chemical Sciences, Tata Institute of Fundamental Research, Mumbai, India

**Keywords:** mTOR signaling, microridges, actin cytoskeleton, RhoA signaling, aPKC signaling, *has/apkc*, aPKC phospho-regulation, cell polarity, apical projections, molecular dynamics simulation, zebrafish, epidermis

## Abstract

In metazoans, epithelia perform functions of absorption, diffusion, and secretion. The actin-based apical projections on the epithelial cells, contribute to these functions and are formed via cell-autonomous mechanisms that control cell polarity, intracellular transport, and the cytoskeleton. However, the cues that function upstream of these cell-autonomous regulators remain poorly known. Using microridges on zebrafish epithelial cells as a paradigm, we show that mTOR, a metabolic sensor, regulates the formation of apical projections. Mechanistically, mTORC1 controls the RhoA-ROCK activity via S6K1 to prevent the overactivation of Non-muscle Myosin II (NMII) to restrict microridge elongation. Furthermore, genetic, biochemical, and molecular dynamics simulation analyses reveal that mTORC2 regulates microridge pattern by modulating the activity of aPKC via its differential phosphorylation at two conserved sites. We propose that mTOR integrates the developmental and/or metabolic status of epithelial cells with cell autonomously acting RhoA and aPKC to regulate tissue wide formation of apical projections.
