## Supplementary Data-2 for "mTOR signaling governs the formation of epithelial apical projection via S6K1-RhoA and aPKC-Lgl2 axes"

### Sheet: Fig1
Statistical Report for Data in Figure 1:
B. Quantification of pS6 level upon 24 hours of DMSO and Rapamycin treatment						D. Quantification of pAkt level upon 24 hours of DMSO and Rapamycin treatment (two sets)						G. Quantification of mean microridge length upon 24 hours of DMSO and Rapamycin treatment						I. Quantification of level of pMLC upon 24 hours of DMSO and Rapamycin treatment (two sets)						L. Quantification of mean microridge length upon 24 hours of DMSO and Rapamycin and 1.5 hours of Blebbistatin treatment
Normality Test Report:						Normality Test Report:						Normality Test Report:						Normality Test Report:						Normality Test Report:
	Shapiro-Wilk Statistics	p Value	Passed normality test (p<0.05)?				Shapiro-Wilk Statistics	p Value	Passed normality test (p<0.05)?				Shapiro-Wilk Statistics	p Value	Passed normality test (p<0.05)?				Shapiro-Wilk Statistics	p Value	Passed normality test (p<0.05)?				Shapiro-Wilk Statistics	p Value	Passed normality test (p<0.05)?
DMSO	0.861433	7.84851e-07	No			DMSO	0.957451	0.136959	Yes			DMSO	0.904961	3.46083e-05	No			DMSO	0.829917	4.61666e-06	No			DMSO	0.864451	9.96795e-07	No
Rapamycin	0.962478	0.0255854	No			Rapamycin	0.878285	0.000473336	No			Rapamycin	0.805147	1.45837e-08	No			Rapamycin	0.965762	0.154845	Yes			Rapamycin	0.85777	5.8956e-07	No
																								Blebbistatin	0.878824	3.25091e-06	No
Descriptive Statistics Report:						Descriptive Statistics Report:						Descriptive Statistics Report:						Descriptive Statistics Report:						Rapa+Blebb	0.946743	0.00331819	No
	DMSO	Rapamycin					DMSO	Rapamycin					DMSO	Rapamycin					DMSO	Rapamycin				Descriptive Statistics Report:
N	75	75				N	40	40				N	75	75				N	50	50
Minimum	1198.9	539.158				Minimum	395.083	274.7				Minimum	1.2564	1.499				Minimum	352.259	361.649					DMSO	Rapamycin	Blebbistatin	Rapa+Blebb
1st Quartile	1684.65	824.89				1st Quartile	521.539	327.747				1st Quartile	1.4326	1.9204				1st Quartile	400.638	447.571				N	75	75	75	75
Median	2171.45	996.701				Median	618.103	390.975				Median	1.5919	2.4686				Median	428.994	511.733				Minimum	1.0361	1.5668	0.8608	0.8824
Mean	2653.68	1054.33				Mean	629.453	396.266				Mean	1.68036	2.89222				Mean	468.405	514.268				1st Quartile	1.33815	2.29375	1.2365	1.3502
3rd Quartile	3441.89	1291				3rd Quartile	713.407	434.007				3rd Quartile	1.8787	3.0709				3rd Quartile	490.102	552.367				Median	1.604	3.049	1.5844	1.6838
Maximum	6165.18	1959.95				Maximum	929.652	745.281				Maximum	2.8218	7.6641				Maximum	746.202	713.152				Mean	1.72748	3.18807	1.77936	1.77076
Std. Dev.	1286.91	312.784				Std. Dev.	137.651	96.6709				Std. Dev.	0.319752	1.36493				Std. Dev.	104.382	88.6906				3rd Quartile	1.89825	3.7824	2.2353	2.09365
Std. Err.	148.6	36.1172				Std. Err.	21.7645	15.285				Std. Err.	0.0369218	0.157609				Std. Err.	14.7619	12.5427				Maximum	3.215	9.0409	4.1739	3.27
																								Std. Dev.	0.522443	1.27727	0.764055	0.548645
																								Std. Err.	0.0603265	0.147486	0.0882255	0.0633521
Result of Wilcoxon-Mann-Whitney Test						Result of Wilcoxon-Mann-Whitney Test						Result of Wilcoxon-Mann-Whitney Test						Result of Wilcoxon-Mann-Whitney Test
Group1	Group2	Statistic	p Value	Method		Group1	Group2	Statistic	p Value	Method		Group1	Group2	Statistic	p Value	Method		Group1	Group2	Statistic	p Value	Method		Result of Kruskal-Wallis Test
DMSO	Rapamycin	5430	7.83198e-23	two tailed		DMSO	Rapamycin	1495	5.30315e-14	two tailed		DMSO	Rapamycin	643	3.55944e-16	two tailed		DMSO	Rapamycin	804	0.00213203	two tailed
																								Kruskal-Wallis chi-squared	DF	p Value
The difference in the median values between the two groups is greater than would be expected by chance; there is a statistically significant difference (p <0.0001)						The difference in the median values between the two groups is greater than would be expected by chance; there is a statistically significant difference (p <0.0001)						The difference in the median values between the two groups is greater than would be expected by chance; there is a statistically significant difference (p <0.0001)						The difference in the median values between the two groups is greater than would be expected by chance; there is a statistically significant difference (p <0.01)						100.782	3	1.05509e-21
																								There was a significant difference between sample medians.
																								Post Hoc Test: Dunn's Method with bonferroni’s correction
																								Groups	Chi-squared	Z-score	p Value	Corrected p Value
																								Blebbistatin - DMSO	100.782	-0.0616513	0.47542	1	ns
																								Blebbistatin - Rapa+Blebb	100.782	-0.506388	0.306292	1	ns
																								DMSO - Rapa+Blebb	100.782	-0.444737	0.328255	1	ns
																								Blebbistatin - Rapamycin	100.782	-8.37376	2.79045e-17	1.67427e-16	****
																								DMSO - Rapamycin	100.782	-8.31211	4.70086e-17	2.82052e-16	****
																								Rapa+Blebb - Rapamycin	100.782	-7.86737	1.81086e-15	1.08652e-14	****

### Sheet: Fig2
Statistical Report for Data in Figure 2:
C. Quantification of mean microridge length upon 24 hours of DMSO and Rapamycin and 1.5 hours of Rockout treatment						F. Quantification of mean microridge length upon clonal expression of GFP-RhoA Q63L in wildtype embryos						G. Quantification of microridge intersection count upon RhoA Q63L clonal expression						H. Quantification of area covered by microridges upon RhoA Q63L clonal expression
Normality Test Report:						Normality Test Report:						Normality Test Report:						Normality Test Report:
	Shapiro-Wilk Statistics	p Value	Passed normality test (p<0.05)?				Shapiro-Wilk Statistics	p Value	Passed normality test (p<0.05)?				Shapiro-Wilk Statistics	p Value	Passed normality test (p<0.05)?				Shapiro-Wilk Statistics	p Value	Passed normality test (p<0.05)?
DMSO	0.81555	2.87203e-08	No			Non.clones	0.72433	3.06377e-10	No			Non.clones	0.813955	4.87463e-08	No			Non.Clones	0.970354	0.0910853	Yes
Rapamycin	0.933876	0.000718729	No			Clones	0.957649	0.0174171	No			Clones	0.877361	4.83703e-06	No			Clones	0.985038	0.561236	Yes
Rockout	0.917128	0.000116669	No
Rapa+Rockout	0.917432	0.000120397	No			Descriptive Statistics Report:						Descriptive Statistics Report:						Descriptive Statistics Report:
Descriptive Statistics Report:							Non.clones	Clones					Non.clones	Clones					Non.Clones	Clones
						N	71	71				N	71	71				N	71	71
	DMSO	Rapamycin	Rockout	Rapa+Rockout		Minimum	1.2185	1.3958				Minimum	26	39				Minimum	31.9847	39.0867
N	75	75	75	75		1st Quartile	1.6381	1.7077				1st Quartile	61.5	82.5				1st Quartile	37.9841	43.6203
Minimum	1.0922	1.4218	0.9725	1.0227		Median	1.8662	2.0265				Median	87	105				Median	39.3661	45.5723
1st Quartile	1.3708	2.56385	1.1077	1.1812		Mean	1.91854	2.09885				Mean	97.0563	120.113				Mean	39.456	45.2778
Median	1.4881	3.0432	1.2375	1.3165		3rd Quartile	2.07075	2.33955				3rd Quartile	110	147.5				3rd Quartile	41.0271	46.9068
Mean	1.6376	3.255	1.2856	1.36856		Maximum	4.7141	3.4346				Maximum	304	318				Maximum	45.2484	52.5262
3rd Quartile	1.73015	3.86785	1.3955	1.50045		Std. Dev.	0.468166	0.440215				Std. Dev.	54.6103	57.7343				Std. Dev.	2.8187	2.5295
Maximum	3.4072	6.9528	1.9592	2.0646		Std. Err.	0.0555611	0.0522439				Std. Err.	6.48105	6.8518				Std. Err.	0.334518	0.300197
Std. Dev.	0.459833	1.04869	0.238734	0.249907
Std. Err.	0.053097	0.121092	0.0275666	0.0288567
						Result of Wilcoxon-Mann-Whitney Test						Result of Wilcoxon-Mann-Whitney Test						Result of Welch's t- Test
Result of Kruskal-Wallis Test						Group1	Group2	Statistic	p Value	Method		Group1	Group2	Statistic	p Value	Method		Group1	Group2	t Statistic	DF	p Value	Diff in means	95% Confidence intervals	Method
						Non.clones	Clones	1813	0.00391923	two tailed		Non.clones	Clones	1775.5	0.00238265	two tailed		Non.Clones	Clones	-12.9528	138.391	1.24962e-25	-5.82184	-6.71 to -4.93	two tailed
Kruskal-Wallis chi-squared	DF	p Value
175.692	3	7.51016e-38				The difference in the median values between the two groups is greater than would be expected by chance; there is a statistically significant difference (p <0.01)						The difference in the median values between the two groups is greater than would be expected by chance; there is a statistically significant difference (p <0.01)						The difference in the median values between the two groups is greater than would be expected by chance; there is a statistically significant difference (p <0.0001)
There was a significant difference between sample medians.
Post Hoc Test: Dunn's Method with bonferroni’s correction
Groups	Chi-squared	Z-score	p Value	Corrected p Value
DMSO - Rapa+Rockout	175.692	3.45153	0.000278705	0.00167223
DMSO - Rapamycin	175.692	-7.1845	3.37269e-13	2.02361e-12
Rapa+Rockout - Rapamycin	175.692	-10.636	1.01285e-26	6.07709e-26
DMSO - Rockout	175.692	4.96976	3.35184e-07	2.0111e-06
Rapa+Rockout - Rockout	175.692	1.51822	0.0644791	0.386874
Rapamycin - Rockout	175.692	12.1543	2.72273e-34	1.63364e-33

### Sheet: Fig3
Statistical Report for Data in Figure 3:
B. Quantification of pS6 level at 2, 4, 6, and 12 hours post Rapamycin and DMSO treatment										D. Quantification of pAkt level at 2, 4, 6, and 12 hours post Rapamycin and DMSO treatment (two sets)										G. Quantification of mean microridge length at 2, 4, 6, and 12 hours post Rapamycin and DMSO treatment										J. Quantification of mean microridge length upon 24 hours of DMSO, LY2584702, Rhosin or both treatment
Normality Test Report:										Normality Test Report:										Normality Test Report:										Normality Test Report:
	Shapiro-Wilk Statistics	p Value	Passed normality test (p<0.05)?								Shapiro-Wilk Statistics	p Value	Passed normality test (p<0.05)?								Shapiro-Wilk Statistics	p Value	Passed normality test (p<0.05)?								Shapiro-Wilk Statistics	p.Value	Passed normality test (p<0.05)?
DMSO 2hrs	0.885878	5.9768e-06	No							DMSO 2hrs	0.974539	0.510964	Yes							DMSO 2hrs	0.929002	0.000415486	No							DMSO	0.847913	2.78727e-07	No
Rapamycin 2hrs	0.939063	0.00131191	No							Rapamycin 2hrs	0.9768	0.588195	Yes							Rapamycin 2hrs	0.913709	8.22288e-05	No							LY2584702	0.885399	5.73106e-06	No
DMSO 4hrs	0.831892	8.75262e-08	No							DMSO 4hrs	0.904846	0.00304691	No							DMSO 4hrs	0.92971	0.00044947	No							Rhosin	0.772216	1.96311e-09	No
Rapamycin 4hrs	0.904616	3.34757e-05	No							Rapamycin 4hrs	0.95326	0.105845	Yes							Rapamycin 4hrs	0.966875	0.04668	No							LY2584702+Rhosin	0.895945	1.478e-05	No
DMSO 6hrs	0.852849	4.04127e-07	No							DMSO 6hrs	0.982338	0.786973	Yes							DMSO 6hrs	0.840369	1.60155e-07	No
Rapamycin 6hrs	0.973922	0.123893	Yes							Rapamycin 6hrs	0.972166	0.436514	Yes							Rapamycin 6hrs	0.957841	0.0137475	No							Descriptive Statistics Report:
DMSO 12hrs	0.820277	3.93874e-08	No							DMSO 12hrs	0.923934	0.0115364	No							DMSO 12hrs	0.899344	2.02756e-05	No
Rapamycin 12hrs	0.968174	0.0558526	Yes							Rapamycin 12hrs	0.945587	0.0584009	Yes							Rapamycin 12hrs	0.92619	0.000305051	No								DMSO	LY2584702	Rhosin	LY2584702+Rhosin
																														N	75	75	75	75
Descriptive Statistics Report:										Descriptive Statistics Report:										Descriptive Statistics Report:										Minimum	1.3288	1.3601	1.3045	1.3473
																														1st Quartile	1.5229	1.75105	1.5119	1.62205
	DMSO 2hrs	Rapamycin 2hrs	DMSO 4hrs	Rapamycin 4hrs	DMSO 6hrs	Rapamycin 6hrs	DMSO 12hrs	Rapamycin 12hrs			DMSO 2hrs	Rapamycin 2hrs	DMSO 4hrs	Rapamycin 4hrs	DMSO 6hrs	Rapamycin 6hrs	DMSO 12hrs	Rapamycin 12hrs			DMSO 2hrs	Rapamycin 2hrs	DMSO 4hrs	Rapamycin 4hrs	DMSO 6hrs	Rapamycin 6hrs	DMSO 12hrs	Rapamycin 12hrs		Median	1.668	2.0037	1.6413	1.7901
N	75	75	75	75	75	75	75	75		N	46	46	46	46	46	46	46	46		N	75	75	75	75	75	75	75	75		Mean	1.77611	2.21341	1.79098	1.84149
Minimum	563.892	264.199	408.317	215.275	468.187	218.425	1032.6	208.793		Minimum	3290.01	3833.33	3088.57	4092.8	2588.42	2132.99	4038.7	3205.2		Minimum	1.4249	1.112	1.1548	1.3856	1.5512	1.8602	1.2816	1.5692		3rd Quartile	1.91495	2.5393	1.88735	1.98675
1st Quartile	1109.72	520.247	1274.72	424.081	951.825	412.038	1794.27	382.769		1st Quartile	4481.1	5459	4533.32	5897.82	5334.32	4484.68	5369.63	4525.51		1st Quartile	1.8607	1.6855	1.8523	2.358	2.01505	2.68355	1.6438	2.2612		Maximum	3.3222	4.813	4.1126	3.0295
Median	2809.98	633.532	2099.23	518.953	2479.89	599.504	2895.86	534.77		Median	5772.69	6554.89	5134.05	6646.73	6161.98	5307.82	8464.61	6397.18		Median	2.2311	1.9852	2.2073	2.9145	2.281	3.1311	1.9292	2.9571		Std. Dev.	0.356122	0.651051	0.441473	0.325942
Mean	3883.49	679.886	3192.68	590.984	3225.3	601.184	4630.86	548.336		Mean	5743.71	6604.14	5517.41	7119.15	6361.36	5674.26	8284.38	6286.39		Mean	2.34525	2.21137	2.35532	3.02678	2.49821	3.26726	2.0306	3.24312		Std. Err.	0.0411214	0.0751769	0.0509769	0.0376366
3rd Quartile	5987.51	800.058	4311.9	727.13	5310.73	757.201	6917.86	682.955		3rd Quartile	6680.03	7743.37	6335.83	8252.95	7417.56	6647.08	10710.6	7707.19		3rd Quartile	2.70595	2.6807	2.6703	3.7318	2.77235	3.84985	2.18285	3.9698
Maximum	11081.3	1311.94	11323.5	1606.35	11729.9	1183.4	15112.5	1017.29		Maximum	8609.79	10127.2	10595.6	11896.4	10299.6	10833.1	14003.5	9865.23		Maximum	4.8046	4.3795	4.5347	5.185	5.8525	5.6912	3.8103	5.9327
Std. Dev.	2999.93	224.491	2696.75	235.7	2820.95	230.008	3824.55	198.496		Std. Dev.	1507.04	1583.25	1452.99	1698.94	1796.2	1889.67	3114.72	1987.86		Std. Dev.	0.643911	0.726339	0.673901	0.856105	0.786369	0.825079	0.519658	1.15222		Result of Kruskal-Wallis Test
Std. Err.	346.403	25.922	311.394	27.2162	325.735	26.559	441.621	22.9203		Std. Err.	222.201	233.437	214.232	250.495	264.835	278.616	459.24	293.093		Std. Err.	0.0743524	0.0838703	0.0778154	0.0988545	0.090802	0.0952719	0.060005	0.133047
																														Kruskal-Wallis chi-squared	DF	p Value
																														36.362	3	6.27833e-08
Result of Wilcoxon-Mann-Whitney Test										Result of Welch's t- Test										Result of Wilcoxon-Mann-Whitney Test
																														There was a significant difference between sample medians.
Group1	Group2	Statistic	p Value	Method						Group1	Group2	t Statistic	DF	p Value	Diff in means	95% Confidence intervals	Method			Group1	Group2	Statistic	p Value	Method
DMSO 2hrs	Rapamycin 2hrs	5223	1.32215e-19	two tailed	****					DMSO 2hrs	Rapamycin 2hrs	-2.51449	78.2848	0.0139708	-860.425	-1541.63 to -179.22	two tailed	*		DMSO 2hrs	Rapamycin 2hrs	3250	0.100473	two tailed	ns
DMSO 4hrs	Rapamycin 4hrs	5339	2.21172e-21	two tailed	****					DMSO 6hrs	Rapamycin 6hrs	1.76649	87.2034	0.081	687.099	-85.98 to 1460.18	two tailed	ns		DMSO 4hrs	Rapamycin 4hrs	1461	3.81337e-07	two tailed	****					Post Hoc Test: Dunn's Method with bonferroini’s correction
DMSO 6hrs	Rapamycin 6hrs	4965	6.02641e-16	two tailed	****															DMSO 6hrs	Rapamycin 6hrs	1201	1.40147e-09	two tailed	****
DMSO 12hrs	Rapamycin 12hrs	5625	4.12501e-26	two tailed	****					Result of Wilcoxon-Mann-Whitney Test										DMSO 12hrs	Rapamycin 12hrs	842	1.31447e-13	two tailed	****					Groups	Chi-squared	Z-score	p Value	Corrected p Value
																														DMSO - LY2584702	36.362	-5.12177	1.51342e-07	9.0805e-07	****
										Group1	Group2	Statistic	p Value	Method																DMSO - LY2584702+Rhosin	36.362	-1.62082	0.0525283	0.31517	ns
										DMSO 4hrs	Rapamycin 4hrs	437	1.52597e-06	two tailed	****															LY2584702 - LY2584702+Rhosin	36.362	3.50095	0.000231802	0.00139081	**
										DMSO 12hrs	Rapamycin 12hrs	1267	0.00283274	two tailed	**															DMSO - Rhosin	36.362	0.195308	0.422576	1	ns
																														LY2584702 - Rhosin	36.362	5.31708	5.2724e-08	3.16344e-07	****
																														LY2584702+Rhosin - Rhosin	36.362	1.81613	0.0346755	0.208053	ns

### Sheet: Fig4
Statistical Report for Data in Figure 4:
C. Quantification of western blot of paPKC(T556) level upon 24 hours of Rapamycin and DMSO treatment									F. Quantification of mean microridge length upon aPKC WT clonal expression in has/apkc mutant embryos						I. Quantification of mean microridge length upon aPKC T556E clonal expression in has/apkc mutant embryos						L. Quantification of mean microridge length upon aPKC T556A clonal expression in has/apkc mutant embryos									O. Quantification of mean microridge length upon aPKC T549E clonal expression in has/apkc mutant embryos									R. Quantification of mean microridge length upon aPKC T549A clonal expression in has/apkc mutant embryos
Descriptive Statistics Report:									Normality Test Report:						Normality Test Report:						Normality Test Report:									Normality Test Report:									Normality Test Report:
	DMSO	Rapamycin								Shapiro-Wilk Statistics	p Value	Passed normality test (p<0.05)?				Shapiro-Wilk Statistics	p Value	Passed normality test (p<0.05)?				Shapiro-Wilk Statistics	p Value	Passed normality test (p<0.05)?							Shapiro-Wilk Statistics	p Value	Passed normality test (p<0.05)?							Shapiro-Wilk Statistics	p Value	Passed normality test (p<0.05)?
N	3	3							Non Clones	0.93311	0.0478411	No			Non Clones	0.966574	0.293053	Yes			Non Clones	0.954601	0.208806	Yes						Non Clones	0.980368	0.689453	Yes						Non Clones	0.904981	0.000914082	No
Mean	1	0.4833							Clones	0.808855	6.00571e-05	No			Clones	0.928965	0.0166506	No			Clones	0.961622	0.321879	Yes						Clones	0.964288	0.221639	Yes						Clones	0.889638	0.000295986	No
Std Dev	0	0.2122
Std Err	0	0.1225							Descriptive Statistics Report:						Descriptive Statistics Report:						Descriptive Statistics Report:									Descriptive Statistics Report:									Descriptive Statistics Report:
Student’s t test Report:										Non Clones	Clones					Non Clones	Clones					Non Clones	Clones								Non Clones	Clones								Non Clones	Clones
									N	32	32				N	39	39				N	31	31							N	41	41							N	48	48
Group1	Group2	t Statistic	DF	p Value	Diff in means	95% Confidence intervals	Method		Minimum	1.9946	1.2577				Minimum	2.0052	1.5006				Minimum	2.3627	2.4621							Minimum	1.9629	1.6795							Minimum	1.9765	1.3642
DMSO	Rapamycin	4.217	4	0.0135	0.5167	0.1765 to 0.8568	two tailed		1st Quartile	2.51525	1.5028				1st Quartile	2.7627	1.9673				1st Quartile	3.4491	3.44325							1st Quartile	2.8146	2.5897							1st Quartile	2.59085	2.0087
									Median	3.2123	1.7709				Median	3.1744	2.6325				Median	4.0294	4.2596							Median	3.2167	3.1288							Median	2.8998	2.2505
The difference in the mean values between the two groups is greater than would be expected by chance; there is a statistically significant difference (p <0.05)									Mean	3.3106	2.35275				Mean	3.24046	2.85761				Mean	4.22837	4.31903							Mean	3.18671	3.25453							Mean	3.03624	2.72994
									3rd Quartile	3.84658	3.06327				3rd Quartile	3.6359	3.5798				3rd Quartile	5.03365	4.85635							3rd Quartile	3.5064	3.798							3rd Quartile	3.3772	3.61375
									Maximum	5.6388	6.5723				Maximum	4.9498	6.0477				Maximum	6.9613	6.5234							Maximum	4.7514	5.4745							Maximum	5.8358	4.9721
									Std. Dev.	0.967336	1.2248				Std. Dev.	0.71708	1.07623				Std. Dev.	1.17442	1.14298							Std. Dev.	0.632029	0.901978							Std. Dev.	0.710167	0.963545
									Std. Err.	0.171002	0.216516				Std. Err.	0.114825	0.172334				Std. Err.	0.210932	0.205285							Std. Err.	0.0987064	0.140865							Std. Err.	0.102504	0.139076
									Result of Wilcoxon-Mann-Whitney Test						Result of Wilcoxon-Mann-Whitney Test						Result of Welch's t- Test									Result of Welch's t- Test									Result of Wilcoxon-Mann-Whitney Test
									Group1	Group2	Statistic	p Value	Method		Group1	Group2	Statistic	p Value	Method		Group1	Group2	t Statistic	DF	p Value	Diff in means	95% Confidence intervals	Method		Group1	Group2	t Statistic	DF	p Value	Diff in means	95% Confidence intervals	Method		Group1	Group2	Statistic	p Value	Method
									Non Clones	Clones	797	8.12138e-05	two.sided		Non Clones	Clones	963	0.0430744	two.sided		Non Clones	Clones	-0.30803	59.9559	0.759127	-0.0906645	-0.68 to 0.50	two.sided		Non Clones	Clones	-0.3943	71.6499	0.69453	-0.067822	-0.41 to 0.27	two.sided		Non Clones	Clones	1460	0.0242432	two.sided
									The difference in the median values between the two groups is greater than would be expected by chance; there is a statistically significant difference (p <0.001)						The difference in the median values between the two groups is greater than would be expected by chance; there is a statistically significant difference (p <0.05)						The difference in the mean values between the two groups is lesser than would be expected by chance; there is no statistically significant difference (p > 0.05)									The difference in the mean values between the two groups is lesser than would be expected by chance; there is no statistically significant difference (p > 0.05)									The difference in the median values between the two groups is greater than would be expected by chance; there is a statistically significant difference (p <0.05)

### Sheet: Fig5
Statistical Report for Data in Figure 5:
C. Quantification of mean microridge length upon aPKC T549E/556E clonal expression in has/apkc mutant embryos						F. Quantification of mean microridge length upon aPKC T549A/556A clonal expression in has/apkc mutant embryos						H. Quantification of western blot of pLgl (S655+S659)/(S645+S649) level upon expressing different aPKC variants and Lgl1 in vivo										K. Quantification of mean microridge length upon aPKC T549A/556E clonal expression in has/apkc mutant embryos
Normality Test Report:						Normality Test Report:						Descriptive Statistics Report:										Normality Test Report:
	Shapiro-Wilk Statistics	p Value	Passed normality test (p<0.05)?				Shapiro-Wilk Statistics	p Value	Passed normality test (p<0.05)?				aPKC WT	aPKC T549E	aPKC T549A	aPKC T556E	aPKC T556A	aPKC T549E/556E	aPKC T549A/556A				Shapiro-Wilk Statistics	p Value	Passed normality test (p<0.05)?
Non Clones	0.941192	0.0150213	No			Non Clones	0.946342	0.00969088	No			N	3	3	3	3	3	3	3			Non Clones	0.887599	0.000108905	No
Clones	0.946355	0.0242175	No			Clones	0.96672	0.0955201	Yes			Mean	1	0.8867	0.8633	0.9733	0.78	0.42	0.3767			Clones	0.926295	0.00260819	No
												Std Dev	0	0.0907	0.2695	0.1002	0.2095	0.274	0.2329
Descriptive Statistics Report:						Descriptive Statistics Report:						Std Err	0	0.0524	0.1556	0.0578	0.121	0.1582	0.1345			Descriptive Statistics Report:
	Non Clones	Clones					Non Clones	Clones				Student’s t test Report:											Non Clones	Clones
N	50	50				N	61	61														N	54	54
Minimum	1.9113	1.7964				Minimum	1.9502	1.9295				Group1	Group2	t Statistic	DF	p Value	Diff in means	95% Confidence intervals	Method			Minimum	1.577	1.6628
1st Quartile	2.38368	2.4722				1st Quartile	2.75	2.7371				aPKC WT	aPKC T549E	2.1634	4	0.0965	0.1133	-0.03 to 0.26	two tailed	ns		1st Quartile	2.54597	2.2683
Median	2.9207	2.90945				Median	3.2146	3.076				aPKC WT	aPKC T549A	0.8783	4	0.4294	0.1367	-0.29 to 0.57	two tailed	ns		Median	2.8445	2.75075
Mean	2.99229	3.1024				Mean	3.33772	3.20544				aPKC WT	aPKC T556E	0.4611	4	0.6687	0.0267	-0.13 to 0.19	two tailed	ns		Mean	2.97038	2.94232
3rd Quartile	3.42625	3.65525				3rd Quartile	3.8156	3.5394				aPKC WT	aPKC T556A	1.8187	4	0.1431	0.22	-0.12 to 0.56	two tailed	ns		3rd Quartile	3.2538	3.35755
Maximum	5.245	5.433				Maximum	5.2798	5.2448				aPKC WT	aPKC T549E/556E	3.6658	4	0.0215	0.58	0.14 to 1.02	two tailed	*		Maximum	5.3597	5.2474
Std. Dev.	0.74961	0.874723				Std. Dev.	0.826805	0.677155				aPKC WT	aPKC T549A/556A	4.636	4	0.0098	0.6233	0.25 to 0.99	two tailed	**		Std. Dev.	0.791014	0.931449
Std. Err.	0.106011	0.123704				Std. Err.	0.105862	0.0867008														Std. Err.	0.107643	0.126754
Result of Wilcoxon-Mann-Whitney Test						Result of Wilcoxon-Mann-Whitney Test																Result of Wilcoxon-Mann-Whitney Test
Group1	Group2	Statistic	p Value	Method		Group1	Group2	Statistic	p Value	Method												Group1	Group2	Statistic	p Value	Method
Non Clones	Clones	1181	0.636765	two tailed		Non Clones	Clones	1971	0.573264	two tailed												Non Clones	Clones	1549	0.578161	two tailed
The difference in the median values between the two groups is lesser than would be expected by chance; there is no statistically significant difference (p >0.05)						The difference in the median values between the two groups is lesser than would be expected by chance; there is no statistically significant difference (p >0.05)																The difference in the median values between the two groups is lesser than would be expected by chance; there is no statistically significant difference (p >0.05)

### Sheet: Fig6
Statistical Report for Data in Figure 6:
C. Quantification of mean microridge length upon aPKC A122E clonal expression in has/apkc mutant embryos						F. Quantification of mean microridge length upon aPKC A122E/T556A clonal expression in has/apkc mutant embryos						I. Quantification of mean microridge length upon aPKC A122E/T549E clonal expression in has/apkc mutant embryos						L. Quantification of mean microridge length upon aPKC A122E/T549E/556E clonal expression in has/apkc mutant embryos									O. Quantification of mean microridge length upon aPKC A122E/T549A/556A clonal expression in has/apkc mutant embryos
Normality Test Report:						Normality Test Report:						Normality Test Report:						Normality Test Report:									Normality Test Report:
	Shapiro-Wilk Statistics	p Value	Passed normality test (p<0.05)?				Shapiro-Wilk Statistics	p Value	Passed normality test (p<0.05)?				Shapiro-Wilk Statistics	p Value	Passed normality test (p<0.05)?				Shapiro-Wilk Statistics	p Value	Passed normality test (p<0.05)?							Shapiro-Wilk Statistics	p Value	Passed normality test (p<0.05)?
Non Clones	0.938468	0.0373741	No			Non Clones	0.930684	0.0023459	No			Non Clones	0.940588	0.00628976	No			Non Clones	0.978074	0.757226	Yes						Non Clones	0.966457	0.353554	Yes
Clones	0.938516	0.0375069	No			Clones	0.902331	0.00018131	No			Clones	0.917426	0.000676823	No			Clones	0.945832	0.119707	Yes						Clones	0.919964	0.0142219	No
Descriptive Statistics Report:						Descriptive Statistics Report:						Descriptive Statistics Report:						Descriptive Statistics Report:									Descriptive Statistics Report:
	Non Clones	Clones					Non Clones	Clones					Non Clones	Clones					Non Clones	Clones								Non Clones	Clones
N	38	38				N	59	59				N	59	59				N	31	31							N	35	35
Minimum	2.2218	1.3559				Minimum	1.6992	1.3333				Minimum	1.5783	1.4834				Minimum	1.8762	2.4347							Minimum	2.1142	2.1476
1st Quartile	2.62723	1.67725				1st Quartile	2.51275	1.93395				1st Quartile	2.24335	2.04615				1st Quartile	2.9437	2.9178							1st Quartile	2.8254	2.89765
Median	2.9845	1.8361				Median	3.1549	2.5684				Median	2.8402	2.3574				Median	3.3564	3.9288							Median	3.3754	3.2531
Mean	3.03981	1.9696				Mean	3.25778	2.71509				Mean	2.8989	2.49757				Mean	3.46365	3.93063							Mean	3.41644	3.56913
3rd Quartile	3.37015	2.24645				3rd Quartile	3.7826	3.12005				3rd Quartile	3.3342	2.8449				3rd Quartile	4.101	4.64665							3rd Quartile	4.03225	4.03315
Maximum	4.3311	3.0788				Maximum	6.7199	6.2992				Maximum	5.3805	5.1567				Maximum	5.2239	6.2487							Maximum	5.5994	6.9672
Std. Dev.	0.577005	0.437139				Std. Dev.	1.00272	1.00103				Std. Dev.	0.868785	0.672025				Std. Dev.	0.807941	1.07112							Std. Dev.	0.865153	1.0174
Std. Err.	0.0936026	0.0709134				Std. Err.	0.130543	0.130323				Std. Err.	0.113106	0.0874902				Std. Err.	0.145111	0.192379							Std. Err.	0.146238	0.171972
Result of Wilcoxon-Mann-Whitney Test						Result of Wilcoxon-Mann-Whitney Test						Result of Wilcoxon-Mann-Whitney Test						Result of Welch's t- Test									Result of Wilcoxon-Mann-Whitney Test
Group1	Group2	Statistic	p Value	Method		Group1	Group2	Statistic	p Value	Method		Group1	Group2	Statistic	p Value	Method		Group1	Group2	t Statistic	DF	p Value	Diff in means	95% Confidence intervals	Method		Group1	Group2	Statistic	p Value	Method
Non Clones	Clones	1353	1.4723e-13	two tailed		Non Clones	Clones	2351	0.0010264	two tailed		Non Clones	Clones	2230	0.00849019	two tailed		Non Clones	Clones	-1.93792	55.7893	0.0577005	-0.466981	-0.95 to 0.02	two tailed		Non Clones	Clones	577	0.682835	two tailed
The difference in the median values between the two groups is greater than would be expected by chance; there is a statistically significant difference (p <0.0001)						The difference in the median values between the two groups is greater than would be expected by chance; there is a statistically significant difference (p <0.01)						The difference in the median values between the two groups is greater than would be expected by chance; there is a statistically significant difference (p <0.01)						The difference in the mean values between the two groups is lesser than would be expected by chance; there is no statistically significant difference (p > 0.05)									The difference in the median values between the two groups is lesser than would be expected by chance; there is no statistically significant difference (p >0.05)

### Sheet: Fig7
Statistical Report for Data in Figure 6:
H. Quantification of distance between pT556.Ca and Ca of different residues in glycine-rich motif
Normality Test Report:
	Shapiro-Wilk Statistics	p.Value	Passed normality test (p<0.05)?
pT556.Ca_K278.Nz	0.860009	0.0763272	Yes
pT556+pT549.Ca_K278.Nz	0.9604	0.790428	Yes
pT556.Ca_R319.NH1	0.934576	0.494377	Yes
pT556+pT549.Ca_R319.NH1	0.890741	0.172865	Yes
pT556.Ca_K259.Nz	0.962529	0.814279	Yes
pT556+pT549.Ca_K259.Nz	0.66862	0.00036778	No
pT556.Ca_R254.NH1	0.904468	0.245108	Yes
pT556+pT549.Ca_R254.NH1	0.911928	0.294497	Yes
pT556.Ca_R254.NH2	0.945848	0.619707	Yes
pT556+pT549.Ca_R254.NH2	0.912946	0.301846	Yes
Descriptive Statistics Report:
	pT556.Ca_K278.Nz	pT556+pT549.Ca_K278.Nz	pT556.Ca_R319.NH1	pT556+pT549.Ca_R319.NH1	pT556.Ca_K259.Nz	pT556+pT549.Ca_K259.Nz	pT556.Ca_R254.NH1	pT556+pT549.Ca_R254.NH1	pT556.Ca_R254.NH2	pT556+pT549.Ca_R254.NH2
N	10	10	10	10	10	10	10	10	10	10
Minimum	6.31486	6.15002	3.95957	3.93161	6.25769	6.36394	10.6722	12.4737	10.5789	12.8551
1st Quartile	6.57196	6.2725	3.97072	3.96314	6.34974	6.69572	11.0775	12.7567	11.3491	13.638
Median	6.60906	6.32745	4.00513	3.98105	6.39159	6.89146	11.9339	14.1114	11.7164	14.7462
Mean	6.58881	6.34336	4.00717	3.98634	6.40276	7.10036	12.0267	14.3419	12.0537	15.0007
3rd Quartile	6.68025	6.42907	4.02761	4.0001	6.44169	7.00766	12.7275	15.2743	12.6056	15.5655
Maximum	6.70625	6.61318	4.07938	4.07852	6.58803	9.54637	13.7474	17.5582	14.1109	18.0218
Std. Dev.	0.121187	0.143615	0.04081	0.0393263	0.0976009	0.906957	1.15746	1.77521	1.13549	1.73344
Std. Err.	0.0383228	0.0454151	0.0129053	0.0124361	0.0308641	0.286805	0.366023	0.561371	0.359074	0.548161
Result of Welch's t- Test
Group1	Group2	t Statistic	DF	p Value	Diff in means	95% Confidence intervals	Method
pT556.Ca_K278.Nz	pT556+pT549.Ca_K278.Nz	4.13045	17.5048	0.000661711	0.245446	0.12 to 0.37	two tailed	***
pT556.Ca_R319.NH1	pT556+pT549.Ca_R319.NH1	1.16278	17.9754	0.260125	0.0208394	-0.02 to 0.06	two tailed	ns
pT556.Ca_R254.NH1	pT556+pT549.Ca_R254.NH1	-3.45475	15.4809	0.00339826	-2.31522	-3.74 to -0.89	two tailed	**
pT556.Ca_R254.NH2	pT556+pT549.Ca_R254.NH2	-4.49716	15.5227	0.000392606	-2.94698	-4.34 to -1.55	two tailed	***
Result of Wilcoxon-Mann-Whitney Test
Group1	Group2	Statistic	p Value	Method
pT556.Ca_K259.Nz	pT556+pT549.Ca_K259.Nz	9	0.00105003	two tailed	**

### Sheet: Supp Fig1
Statistical Report for Data in Supplementary Figure 1:
A. Quantification of pAkt level upon 24 hours of DMSO and Rapamycin treatment (third set)									B. Quantification of level of pMLC upon 24 hours of DMSO and Rapamycin treatment (third set)						C. Quantification of pAkt level at 2, 4, 6, and 12 hours post Rapamycin and DMSO treatment (third set)										F. Quantification of mean microridge length upon 24 hours of DMSO, Rapamycin, Rhosin, or both treatment
Normality Test Report:									Normality Test Report:						Normality Test Report:										Normality Test Report:
	Shapiro-Wilk Statistics	p Value	Passed normality test (p<0.05)?							Shapiro-Wilk Statistics	p Value	Passed normality test (p<0.05)?				Shapiro-Wilk Statistics	p Value	Passed normality test (p<0.05)?								Shapiro-Wilk Statistics	p Value	Passed normality test (p<0.05)?
DMSO	0.937271	0.212829	Yes						DMSO	0.96538	0.531572	Yes			DMSO 2hrs	0.818478	0.00484365	No							DMSO	0.936741	0.00099971	No
Rapamycin	0.976712	0.884996	Yes						Rapamycin	0.895636	0.0147595	No			Rapamycin 2hrs	0.945447	0.421147	Yes							Rapamycin	0.962851	0.0269132	No
															DMSO 4hrs	0.985802	0.99333	Yes							Rhosin	0.86183	8.09757e-07	No
Descriptive Statistics Report:									Descriptive Statistics Report:						Rapamycin 4hrs	0.965959	0.769679	Yes							Rapa+Rhosin	0.960378	0.0192761	No
															DMSO 6hrs	0.963574	0.726831	Yes
	DMSO	Rapamycin								DMSO	Rapamycin				Rapamycin 6hrs	0.945671	0.424342	Yes							Descriptive Statistics Report:
N	21	21							N	25	25				DMSO 12hrs	0.925687	0.208134	Yes
Minimum	4528.67	3575.61							Minimum	2169.09	2516.05				Rapamycin 12hrs	0.97652	0.929956	Yes								DMSO	Rapamycin	Rhosin	Rapa+Rhosin
1st Quartile	5573.23	4663.58							1st Quartile	2680.15	3426.2														N	75	75	75	75
Median	6233.72	5268.55							Median	2956.86	4194.28				Descriptive Statistics Report:										Minimum	1.1538	1.3809	1.3606	1.486
Mean	6394.54	5414.27							Mean	2916.34	4342.31														1st Quartile	1.873	2.6264	1.85785	2.1611
3rd Quartile	7359.6	6118.33							3rd Quartile	3148.09	4913.97					DMSO 2hrs	Rapamycin 2hrs	DMSO 4hrs	Rapamycin 4hrs	DMSO 6hrs	Rapamycin 6hrs	DMSO 12hrs	Rapamycin 12hrs		Median	2.0936	3.1627	2.1111	2.521
Maximum	8055.49	7228.93							Maximum	3486.22	8054.76				N	22	22	22	22	22	22	22	22		Mean	2.185	3.367	2.38067	2.62663
Std. Dev.	1114.4	1007.8							Std. Dev.	367.335	1316.54				Minimum	435.925	257.622	234.718	296.313	342.17	206.971	209.004	157.711		3rd Quartile	2.4088	4.02125	2.80455	3.0826
Std. Err.	243.181	219.92							Std. Err.	73.467	263.308				1st Quartile	485.493	427.364	377.481	397.322	401.019	273.649	236.317	192.493		Maximum	3.6648	6.5163	5.612	4.0359
															Median	504.788	485.701	440.71	426.01	454.294	322.593	259.856	231.359		Std. Dev.	0.494183	0.987791	0.778565	0.667134
															Mean	546.481	485.573	442.097	448.249	456.724	328.626	263.227	227.501		Std. Err.	0.0570633	0.11406	0.089901	0.077034
Result of Welch's t- Test									Result of Wilcoxon-Mann-Whitney Test						3rd Quartile	595.609	574.838	508.498	503.2	502.858	394.102	280.827	250.034
															Maximum	820.864	633.843	633.442	672.048	635.172	466.587	355.4	303.323
Group1	Group2	t Statistic	DF	p Value	Diff in means	95% Confidence intervals	Method		Group1	Group2	Statistic	p Value	Method		Std. Dev.	101.701	96.5258	104.8	88.4567	72.2496	78.6472	40.118	41.0767		Result of Kruskal-Wallis Test
DMSO	Rapamycin	2.95669	38.9013	0.00526275	980.267	309.60 to 1650.93	two tailed		DMSO	Rapamycin	74	6.75139e-07	two tailed		Std. Err.	21.6827	20.5794	22.3435	18.859	15.4037	16.7676	8.55318	8.75757
																									Kruskal-Wallis chi-squared	DF	p Value
The difference in the mean values between the two groups is greater than would be expected by chance; there is a statistically significant difference (p <0.01)									The difference in the median values between the two groups is greater than would be expected by chance; there is a statistically significant difference (p <0.0001)																78.178250817213	3	7.54647071397532e-17
															Result of Wilcoxon-Mann-Whitney Test
																									There was a significant difference between sample medians.
															Group1	Group2	Statistic	p Value	Method
															DMSO 2hrs	Rapamycin 2hrs	267	0.141837	two tailed	ns
																									Post Hoc Test: Dunn's Method with bonferroni’s correction
															Result of Welch's t- Test
																									Groups	Chi-squared	Z-score	p Value	Corrected p Value
															Group1	Group2	t Statistic	DF	p Value	Diff in means	95% Confidence intervals	Method			DMSO - Rapa+Rhosin	78.1783	-3.84074	6.13328e-05	0.000367997	***
															DMSO 4hrs	Rapamycin 4hrs	-0.183732	29.5553	0.855478	-6.152	-74.58 to 62.27	two tailed	ns		DMSO - Rapamycin	78.1783	-8.13327	2.08932e-16	1.25359e-15	****
															DMSO 6hrs	Rapamycin 6hrs	5.626	41.7012	1.39791e-06	128.098	82.14 to 174.06	two tailed	****		Rapa+Rhosin - Rapamycin	78.1783	-4.29253	8.83232e-06	5.29939e-05	****
															DMSO 12hrs	Rapamycin 12hrs	2.85135	39.9777	0.00685606	35.7259	10.40 to 61.05	two tailed	**		DMSO - Rhosin	78.1783	-1.16761	0.121482	0.728892	ns
																									Rapa+Rhosin - Rhosin	78.1783	2.67313	0.0037574	0.0225444	*
																									Rapamycin - Rhosin	78.1783	6.96566	1.63435e-12	9.80608e-12	****

### Sheet: Supp Fig2
Statistical Report for Data in Supplementary Figure 2:
B. Quantification of pS6 level upon 24 hours treatment of DMSO and LY2584702						E. Quantification of mean microridge length upon 24 hours treatment of DMSO and LY2584702						G. Quantification of pMLC level upon 24 hours treatment of DMSO and LY2584702
Normality Test Report:						Normality Test Report:						Normality Test Report:
	Shapiro-Wilk Statistics	p Value	Passed normality test (p<0.05)?				Shapiro-Wilk Statistics	p Value	Passed normality test (p<0.05)?				Shapiro-Wilk Statistics	p Value	Passed normality test (p<0.05)?
DMSO	0.828506	6.91144e-08	No			DMSO	0.840787	1.65081e-07	No			DMSO	0.909987	5.66139e-05	No
LY2584702	0.9668	0.0461996	No			LY2584702	0.936061	0.000923893	No			LY2587402	0.872192	1.86667e-06	No
Descriptive Statistics Report:						Descriptive Statistics Report:						Descriptive Statistics Report:
	DMSO	LY2584702					DMSO	LY2584702					DMSO	LY2587402
N	75	75				N	75	75				N	75	75
Minimum	1142.77	851.126				Minimum	1.4051	1.6337				Minimum	1949.26	2469.02
1st Quartile	2353.34	1492.32				1st Quartile	1.71985	2.34955				1st Quartile	3632.97	4236.55
Median	3324.99	2007.43				Median	2.069	2.7965				Median	4111.58	5128.9
Mean	3730.56	2067.44				Mean	2.23206	2.93906				Mean	4383.31	6173.09
3rd Quartile	4577.44	2505.71				3rd Quartile	2.5463	3.41065				3rd Quartile	5031.4	7195.41
Maximum	14012	4177.33				Maximum	5.5681	5.987				Maximum	8851.99	13785.8
Std. Dev.	2077.38	736.774				Std. Dev.	0.712704	0.799201				Std. Dev.	1249.29	2703.41
Std. Err.	239.875	85.0754				Std. Err.	0.082296	0.0922838				Std. Err.	144.256	312.163
Result of Wilcoxon-Mann-Whitney Test						Result of Wilcoxon-Mann-Whitney Test						Result of Wilcoxon-Mann-Whitney Test
Group1	Group2	Statistic	p Value	Method		Group1	Group2	Statistic	p Value	Method		Group1	Group2	Statistic	p Value	Method
DMSO	LY2584702	4541	8.29883e-11	two tailed		DMSO	LY2584702	1226	2.50174e-09	two tailed		DMSO	LY2587402	1576	3.38781e-06	two tailed
The difference in the median values between the two groups is greater than would be expected by chance; there is a statistically significant difference (p <0.0001)						The difference in the median values between the two groups is greater than would be expected by chance; there is a statistically significant difference (p <0.0001)						The difference in the median values between the two groups is greater than would be expected by chance; there is a statistically significant difference (p <0.0001)

### Sheet: Supp Fig3
Statistical Report for Data in Supplementary Figure 3:
A. Quantification of prkci gene expression upon 24 hours of Rapamycin and DMSO treatment									C. Quantification of aPKC level upon 24 hours DMSO and Rapamycin treatment						H. Quantification of western blot of pan-pThr level upon expressing different aPKC variants in vivo
Descriptive Statistics Report:									Normality Test Report:						Descriptive Statistics Report:
	DMSO	Rapamycin								Shapiro-Wilk Statistics	p.Value	Passed normality test (p<0.05)?				aPKC WT	aPKC T549A	aPKC T556A	aPKC T549A/556A
N	3	3							DMSO	0.927807	0.00160493	No			N	3	3	3	3
Mean	1	0.4833							Rapamycin	0.970381	0.152323	Yes			Mean	1	0.8733	0.6033	0.5033
Std Dev	0	0.105													Std Dev	0	0.0153	0.1305	0.2892
Std Err	0	0.0606							Descriptive Statistics Report:						Std Err	0	0.0088	0.0754	0.167
Student’s t test Report:										DMSO	Rapamycin				Student’s t test Report:
									N	61	61
Group1	Group2	t Statistic	DF	p Value	Diff in means	95% Confidence intervals	Method		Minimum	3683.83	7276.85				Group1	Group2	t Statistic	DF	p Value	Diff in means	95% Confidence intervals	Method
DMSO	Rapamycin	8.5196	4	0.00105977	0.5167	0.35 to 0.69	two tailed		1st Quartile	11899.5	11405.9				aPKC WT	aPKC T549A	14.3626	4	9.61391e-05	0.1267	0.10 to 0.15	two tailed	***
									Median	17203.1	14885				aPKC WT	aPKC T556A	5.2643	4	0.0067259	0.3967	0.19 to 0.61	two tailed	**
The difference in the mean values between the two groups is greater than would be expected by chance; there is a statistically significant difference (p <0.05)									Mean	15208.2	14314.7				aPKC WT	aPKC T549A/556A	2.9747	4	0.0397182	0.4967	0.03 to 0.96	two tailed	*
									3rd Quartile	18366.1	17309.9
									Maximum	22951.9	21947.1
									Std. Dev.	4650.98	3797
									Std. Err.	595.497	486.156
									Result of Wilcoxon-Mann-Whitney Test
									Group1	Group2	Statistic	p Value	Method
									DMSO	Rapamycin	2154	0.0935339	two tailed
